# Genome-Wide Discovery and Characterization of Terpene Synthases Contributing to Strawberry Aroma Metabolism

**DOI:** 10.1101/2025.06.03.654341

**Authors:** Mary A. Madera, Kristen L. Becker, Jenevieve D. Weissman, Randi A. Famula, Marta Bjornson, Glenn S. Cole, Mitchell J. Feldmann, Steven J. Knapp, Philipp Zerbe

**Author notes:** To whom correspondence may be addressed: Philipp Zerbe; Department of Plant Biology, University of California-Davis, One Shields Avenue, Davis, CA 95616, United States. **Author’s email addresses**.

## Abstract

Strawberry (*Fragaria* X *ananassa*) is a globally cultivated fruit crop valued for its unique flavor and aroma. Major groups of volatile organic compounds that contribute to strawberry aroma include terpenes, fatty acid esters, furanones, and benzenoids. Understanding the biosynthetic genes and pathways underlying strawberry terpene metabolism provides resources for developing precision breeding strategies to improve strawberry aroma traits. Here we describe the genome-wide identification and functional analysis of the terpene synthase (TPS) family that governs terpene chemical diversity in strawberries. Mining of the allo-octoploid genome of the cultivar ‘Royal Royce’ identified 75 TPS gene candidates. Biochemical characterization of 27 predicted mono-, sesqui– and di-TPS enzymes via *in vitro* activity assays and *in vivo* enzyme co-expression studies demonstrated a range of TPS activities that are relevant for the biosynthesis of two thirds of known strawberry terpenes as well as products not previously described in octoploid strawberry. Complementary metabolomic and transcriptomic studies across a diversity panel of strawberry accessions demonstrated substantial variation in the composition and abundance of more than 30 detected accession-specific and common terpene aromas, nine of which matching characterized TPS products. Analysis of a developmental time series of two accessions with contrasting aroma further revealed accession-specific alterations of terpene metabolism during fruit ripening. These results expand our understanding of strawberry aroma metabolism and characterized terpene aroma genes as a resource for the molecular breeding of desirable aroma traits.

**One-sentence summary:** Discovery and characterization of the terpene synthase family that controls the diversity of terpene aroma metabolism in accessions of strawberry.

**Significance Statement:** The diverse class of terpenoids contributes to complex crop traits, including plant growth, stress resilience, pollination, nutrition, and aroma. The discovery of terpene-biosynthetic pathways in octoploid strawberry (*Fragaria* X *ananassa*) provides foundational knowledge of the diversity of terpenoid metabolism in this important specialty crop toward applications in improving aroma traits.
