## Supplemental Data 2 for "Genome-Wide Discovery and Characterization of Terpene Synthases Contributing to Strawberry Aroma Metabolism"

### Sheet: DevPeakAreaRaw
Sample	Genotype	Ripeness	Monoterpenes	Sesquiterpenes	aPinene	bPinene	D-Limonene	Carvomenthol	AlloOcimene	yTerpineol-dihydro	cisLinaloolOxide	transLinaloolOxide	PlinolD	Linalool	aGuaiene	Caryophyllene	X1R......Myrtenal	Myrtenyl Acetate	aTerpineol	dGuaiene	bSelinene	Selinane	aFarnesene	Myrtenol	Geraniol	y.Bisabolene	Nerolidol
MAO1	MaraDeBois	Overripe	3.97005e+06	418684	0	0	0	0	0	0	0	0	0	3.77112e+06	0	0	0	0	198932	0	0	0	0	0	0	0	418684
MAO2	MaraDeBois	Overripe	3.80507e+06	214040	0	0	0	0	0	0	0	0	0	3.68355e+06	0	0	0	0	121525	0	0	0	0	0	0	0	214040
MAO3	MaraDeBois	Overripe	4.55408e+06	700670	0	0	0	0	0	0	0	0	0	4441640	0	0	0	0	112439	0	0	0	0	0	0	0	700670
MAO4	MaraDeBois	Overripe	3.8985e+06	674838	0	0	0	0	0	0	0	0	0	3.79029e+06	0	0	0	0	108206	0	0	0	0	0	0	0	674838
MAO5	MaraDeBois	Overripe	3178487	153604	0	0	0	0	0	0	0	0	0	3.08042e+06	0	0	0	0	98064.1	0	0	0	0	0	0	0	153604
MAP1	MaraDeBois	Underripe	718515	0	0	0	0	0	0	0	0	37381.8	0	650254	0	0	0	0	30879.2	0	0	0	0	0	0	0	0
MAP2	MaraDeBois	Underripe	411154	0	0	0	0	0	0	0	0	40687.5	0	342590	0	0	0	0	27876.6	0	0	0	0	0	0	0	0
MAP4	MaraDeBois	Underripe	2.49501e+06	0	0	0	0	0	0	0	0	0	0	2.49501e+06	0	0	0	0	0	0	0	0	0	0	0	0	0
MAR1	MaraDeBois	Ripe	4.53588e+06	374238	0	0	0	0	0	0	0	0	0	4.39705e+06	0	0	0	0	138830	0	0	0	0	0	0	0	374238
MAR2	MaraDeBois	Ripe	5270536	645675	0	0	0	0	0	0	0	0	0	5.16301e+06	0	0	0	0	107529	0	0	0	0	0	0	0	645675
MAR3	MaraDeBois	Ripe	4.67861e+06	440088	0	0	0	0	0	499043	0	0	0	4.09314e+06	0	0	0	0	86428.6	0	0	0	0	0	0	0	440088
MAR4	MaraDeBois	Ripe	4.93917e+06	413476	0	0	0	0	0	0	0	0	0	4.82555e+06	0	0	0	0	113617	0	0	0	0	0	0	0	413476
MAR5A	MaraDeBois	Ripe	5.60247e+06	161180	0	0	0	0	0	0	0	0	0	5.4364e+06	0	0	0	0	166076	0	0	0	0	0	0	0	161180
MAR5B	MaraDeBois	Ripe	4381240	121337	0	0	0	0	0	0	0	0	0	4.28561e+06	0	0	0	0	95625.2	0	0	0	0	0	0	0	121337
MAW1	MaraDeBois	White	124526	0	0	0	0	0	0	0	0	0	0	107546	0	0	0	0	16980.1	0	0	0	0	0	0	0	0
MAW2	MaraDeBois	White	1.14268e+06	0	0	0	0	0	0	1.0744e+06	0	0	0	68273.4	0	0	0	0	0	0	0	0	0	0	0	0	0
MAW3	MaraDeBois	White	150467	0	0	0	0	0	0	0	0	0	0	150467	0	0	0	0	0	0	0	0	0	0	0	0	0
MAW4A	MaraDeBois	White	79220.9	0	0	0	0	0	0	0	0	0	0	59368.5	0	0	0	0	0	0	0	0	0	0	19852.4	0	0
MAW4B	MaraDeBois	White	1.36509e+06	0	0	0	0	0	0	1.36509e+06	0	0	0	0	0	0	0	0	0	0	0	0	0	0	0	0	0
MG2	MaraDeBois	Green	0	0	0	0	0	0	0	0	0	0	0	0	0	0	0	0	0	0	0	0	0	0	0	0	0
RG1	RoyalRoyce	Green	207201	0	0	0	0	0	101357	0	0	0	0	49648.9	0	0	0	0	0	0	0	0	0	36159.6	20035.3	0	0
RG3	RoyalRoyce	Green	388701	0	0	0	0	0	141668	0	0	0	0	91008.2	0	0	0	0	0	0	0	0	0	64939.4	91085.4	0	0
RG4	RoyalRoyce	Green	396879	0	0	0	19818.9	0	221899	0	0	0	0	55784.5	0	0	0	0	0	0	0	0	0	51035.5	48341.3	0	0
RO1	RoyalRoyce	Overripe	674708	174019	0	0	0	0	0	0	0	0	45398.8	582956	50230.9	31287.3	115735	46353.3	0	0	35277.6	57223.4	0	0	0	0	0
RO2	RoyalRoyce	Overripe	5.31612e+06	205932	0	0	0	0	0	0	0	0	0	5041718	56730.2	70615.5	0	0	274404	0	21615.6	0	0	0	0	0	56970.2
RO3	RoyalRoyce	Overripe	6266303	1.13746e+06	0	0	0	0	0	0	0	0	0	5.93183e+06	153451	0	0	0	334473	0	136002	0	84865.6	0	0	0	763142
RR1A	RoyalRoyce	Ripe	1.25288e+07	826114	0	0	0	201172	0	0	93325	228527	0	1.15796e+07	0	0	0	0	426138	0	0	0	0	0	0	0	826114
RR1B	RoyalRoyce	Ripe	8.73301e+06	730017	0	0	0	237811	0	0	61279.2	214949	0	7.96965e+06	0	0	0	0	249325	0	0	0	0	0	0	0	730017
RR2A	RoyalRoyce	Ripe	1.04654e+07	1.02084e+06	0	0	0	243679	0	0	0	87050.6	0	9.85565e+06	0	0	0	0	279024	0	0	0	0	0	0	0	1.02084e+06
RR2B	RoyalRoyce	Ripe	9.54606e+06	933060	0	0	0	249804	0	0	0	77516.1	0	8.98033e+06	0	0	0	0	238406	0	0	0	0	0	0	0	933060
RR3A	RoyalRoyce	Ripe	5.47094e+06	110605	0	0	0	0	0	40903.3	51469.6	200373	0	5.06319e+06	0	0	0	0	115005	0	0	0	0	0	0	0	110605
RR3B	RoyalRoyce	Ripe	6.7766e+06	112888	0	0	0	0	39397.9	37177	74988.4	250045	0	6.19535e+06	0	0	0	0	179634	0	0	0	0	0	0	0	112888
RR3C	RoyalRoyce	Ripe	5.94812e+06	108178	0	0	0	0	25656.5	32548.7	57477.7	228196	0	5.43181e+06	0	0	0	0	172432	0	0	0	0	0	0	0	108178
RR4A	RoyalRoyce	Ripe	5.27973e+06	0	0	0	0	0	0	108307	59370.3	173758	0	4792620	0	0	0	0	145678	0	0	0	0	0	0	0	0
RR4B	RoyalRoyce	Ripe	5.46027e+06	23112.5	0	0	0	0	38285	0	55766.1	186900	0	4.97682e+06	0	0	0	0	202499	0	0	0	0	0	0	0	23112.5
RU1A	RoyalRoyce	Underripe	1.6216e+06	0	0	0	0	0	31270.2	68383.6	139970	311602	20430.7	1.00731e+06	0	0	0	0	42631.9	0	0	0	0	0	0	0	0
RU1B	RoyalRoyce	Underripe	2.57135e+06	0	0	835698	0	0	16976	84726	112303	344447	18040.4	1124435	0	0	0	0	34722.4	0	0	0	0	0	0	0	0
RU2A	RoyalRoyce	Underripe	5.37428e+06	56849.4	0	806299	0	0	0	51274.2	156926	357208	0	3.79449e+06	0	0	0	77239.6	90792.4	0	0	0	0	0	40052.2	0	56849.4
RU2B	RoyalRoyce	Underripe	5585813	56465.7	0	907068	0	0	16686.3	0	180589	410018	28425.8	3.95279e+06	0	0	0	0	90240.1	0	0	0	0	0	0	0	56465.7
RU3A	RoyalRoyce	Underripe	2.23655e+06	0	0	0	0	0	56908.6	67756.9	96870.6	258239	0	1.62449e+06	0	0	0	0	79492.8	0	0	0	0	0	52790.3	0	0
RU3B	RoyalRoyce	Underripe	2.73084e+06	0	0	430776	19724.6	0	40756	87917.6	138013	303960	22219.7	1.57174e+06	0	0	0	0	83977.4	0	0	0	0	0	31763.4	0	0
RW1	RoyalRoyce	White	391435	0	0	0	0	0	183932	68735.7	0	0	0	107314	0	0	0	0	0	0	0	0	0	0	31453.8	0	0
RW2	RoyalRoyce	White	931817	0	0	228900	0	0	181452	83012	35659.9	60604.8	0	293989	0	0	0	0	21686.4	0	0	0	0	0	26512.5	0	0
RW3	RoyalRoyce	White	192838	0	0	0	0	0	116722	0	0	0	0	76116	0	0	0	0	0	0	0	0	0	0	0	0	0

### Sheet: DevPeakAreaNormalized
Sample	Genotype	Ripeness	Monoterpenes	Sesquiterpenes	aPinene	bPinene	D-Limonene	Carvomenthol	AlloOcimene	yTerpineol-dihydro	cisLinaloolOxide	transLinaloolOxide	PlinolD	Linalool	aGuaiene	Caryophyllene	1RMyrtenal	Myrtenyl Acetate	aTerpineol	dGuaiene	bSelinene	Selinane	aFarnesene	Myrtenol	Geraniol	y.Bisabolene	Nerolidol
MAO1	MaraDeBois	Overripe	984726	103850	0	0	0	0	0	0	0	0	0	935383	0	0	0	0	49342.9	0	0	0	0	0	0	0	103850
MAO2	MaraDeBois	Overripe	670016	37689.2	0	0	0	0	0	0	0	0	0	648617	0	0	0	0	21398.8	0	0	0	0	0	0	0	37689.2
MAO3	MaraDeBois	Overripe	1.35822e+06	208970	0	0	0	0	0	0	0	0	0	1.32469e+06	0	0	0	0	33534.2	0	0	0	0	0	0	0	208970
MAO4	MaraDeBois	Overripe	705308	122090	0	0	0	0	0	0	0	0	0	685732	0	0	0	0	19576.3	0	0	0	0	0	0	0	122090
MAO5	MaraDeBois	Overripe	244005	11791.8	0	0	0	0	0	0	0	0	0	236476	0	0	0	0	7528.14	0	0	0	0	0	0	0	11791.8
MAP1	MaraDeBois	Underripe	79464.7	0	0	0	0	0	0	0	0	4134.27	0	71915.4	0	0	0	0	3415.11	0	0	0	0	0	0	0	0
MAP2	MaraDeBois	Underripe	8492.55	0	0	0	0	0	0	0	0	840.416	0	7076.33	0	0	0	0	575.802	0	0	0	0	0	0	0	0
MAP4	MaraDeBois	Underripe	59770	0	0	0	0	0	0	0	0	0	0	59770	0	0	0	0	0	0	0	0	0	0	0	0	0
MAR1	MaraDeBois	Ripe	928806	76632.2	0	0	0	0	0	0	0	0	0	900378	0	0	0	0	28428	0	0	0	0	0	0	0	76632.2
MAR2	MaraDeBois	Ripe	863930	105837	0	0	0	0	0	0	0	0	0	846305	0	0	0	0	17625.9	0	0	0	0	0	0	0	105837
MAR3	MaraDeBois	Ripe	371924	34984.6	0	0	0	0	0	39671.2	0	0	0	325382	0	0	0	0	6870.6	0	0	0	0	0	0	0	34984.6
MAR4	MaraDeBois	Ripe	866707	72555.1	0	0	0	0	0	0	0	0	0	846770	0	0	0	0	19937.2	0	0	0	0	0	0	0	72555.1
MAR5A	MaraDeBois	Ripe	225635	6491.41	0	0	0	0	0	0	0	0	0	218946	0	0	0	0	6688.55	0	0	0	0	0	0	0	6491.41
MAR5B	MaraDeBois	Ripe	111406	3085.34	0	0	0	0	0	0	0	0	0	108974	0	0	0	0	2431.55	0	0	0	0	0	0	0	3085.34
MAW1	MaraDeBois	White	5602.43	0	0	0	0	0	0	0	0	0	0	4838.49	0	0	0	0	763.937	0	0	0	0	0	0	0	0
MAW2	MaraDeBois	White	42152.6	0	0	0	0	0	0	39634.1	0	0	0	2518.57	0	0	0	0	0	0	0	0	0	0	0	0	0
MAW3	MaraDeBois	White	3205.27	0	0	0	0	0	0	0	0	0	0	3205.27	0	0	0	0	0	0	0	0	0	0	0	0	0
MAW4A	MaraDeBois	White	4837.16	0	0	0	0	0	0	0	0	0	0	3624.99	0	0	0	0	0	0	0	0	0	0	1212.17	0	0
MAW4B	MaraDeBois	White	168128	0	0	0	0	0	0	168128	0	0	0	0	0	0	0	0	0	0	0	0	0	0	0	0	0
MG2	MaraDeBois	Green	0	0	0	0	0	0	0	0	0	0	0	0	0	0	0	0	0	0	0	0	0	0	0	0	0
RG1	RoyalRoyce	Green	10373.1	0	0	0	0	0	5074.25	0	0	0	0	2485.58	0	0	0	0	0	0	0	0	0	1810.26	1003.03	0	0
RG3	RoyalRoyce	Green	42862.9	0	0	0	0	0	15622.1	0	0	0	0	10035.7	0	0	0	0	0	0	0	0	0	7161.01	10044.2	0	0
RG4	RoyalRoyce	Green	66078.8	0	0	0	3299.77	0	36945.3	0	0	0	0	9287.89	0	0	0	0	0	0	0	0	0	8497.2	8048.63	0	0
RO1	RoyalRoyce	Overripe	21467.5	5536.85	0	0	0	0	0	0	0	0	1444.48	18548.2	1598.22	995.483	3682.39	1474.84	0	0	1122.44	1820.7	0	0	0	0	0
RO2	RoyalRoyce	Overripe	633029	24521.7	0	0	0	0	0	0	0	0	0	600353	6755.27	8408.69	0	0	32675.3	0	2573.92	0	0	0	0	0	6783.85
RO3	RoyalRoyce	Overripe	1.32751e+06	240970	0	0	0	0	0	0	0	0	0	1.25665e+06	32508.5	0	0	0	70857.8	0	28812	0	17978.7	0	0	0	161671
RR1A	RoyalRoyce	Ripe	4.32641e+06	285272	0	0	0	69468.1	0	0	32226.7	78914.3	0	3.99865e+06	0	0	0	0	147153	0	0	0	0	0	0	0	285272
RR1B	RoyalRoyce	Ripe	851314	71163.7	0	0	0	23182.4	0	0	5973.63	20953.7	0	776899	0	0	0	0	24304.7	0	0	0	0	0	0	0	71163.7
RR2A	RoyalRoyce	Ripe	1.82876e+06	178386	0	0	0	42581.3	0	0	0	15211.5	0	1.72221e+06	0	0	0	0	48757.7	0	0	0	0	0	0	0	178386
RR2B	RoyalRoyce	Ripe	1.93732e+06	189360	0	0	0	50696.5	0	0	0	15731.5	0	1.82251e+06	0	0	0	0	48383.4	0	0	0	0	0	0	0	189360
RR3A	RoyalRoyce	Ripe	452411	9146.29	0	0	0	0	0	3382.44	4256.21	16569.6	0	418693	0	0	0	0	9510.15	0	0	0	0	0	0	0	9146.29
RR3B	RoyalRoyce	Ripe	909283	15147.3	0	0	0	0	5286.4	4988.4	10061.9	33551	0	831292	0	0	0	0	24103.3	0	0	0	0	0	0	0	15147.3
RR3C	RoyalRoyce	Ripe	1.29688e+06	23586.2	0	0	0	0	5593.95	7096.67	12532	49754.1	0	1.18431e+06	0	0	0	0	37595.9	0	0	0	0	0	0	0	23586.2
RR4A	RoyalRoyce	Ripe	403370	0	0	0	0	0	0	8274.65	4535.87	13275.1	0	366155	0	0	0	0	11129.7	0	0	0	0	0	0	0	0
RR4B	RoyalRoyce	Ripe	196258	830.732	0	0	0	0	1376.08	0	2004.4	6717.74	0	178882	0	0	0	0	7278.43	0	0	0	0	0	0	0	830.732
RU1A	RoyalRoyce	Underripe	150029	0	0	0	0	0	2893.09	6326.78	12949.9	28829.2	1890.23	93195.3	0	0	0	0	3944.26	0	0	0	0	0	0	0	0
RU1B	RoyalRoyce	Underripe	273130	0	0	88768.3	0	0	1803.2	8999.65	11928.9	36587.4	1916.26	119438	0	0	0	0	3688.24	0	0	0	0	0	0	0	0
RU2A	RoyalRoyce	Underripe	3.05572e+06	32323.6	0	458448	0	0	0	29153.6	89225.1	203102	0	2.15748e+06	0	0	0	43917.1	51623	0	0	0	0	0	22773	0	32323.6
RU2B	RoyalRoyce	Underripe	3.59882e+06	36379.6	0	584404	0	0	10750.6	0	116349	264166	18314.1	2.5467e+06	0	0	0	0	58139.8	0	0	0	0	0	0	0	36379.6
RU3A	RoyalRoyce	Underripe	211114	0	0	0	0	0	5371.77	6395.77	9143.89	24375.9	0	153341	0	0	0	0	7503.55	0	0	0	0	0	4983.03	0	0
RU3B	RoyalRoyce	Underripe	253600	0	0	40004.1	1831.73	0	3784.81	8164.48	12816.6	28227.3	2063.44	145960	0	0	0	0	7798.58	0	0	0	0	0	2949.71	0	0
RW1	RoyalRoyce	White	20552.5	0	0	0	0	0	9657.46	3609.01	0	0	0	5634.56	0	0	0	0	0	0	0	0	0	0	1651.5	0	0
RW2	RoyalRoyce	White	50818.2	0	0	12483.5	0	0	9895.78	4527.2	1944.77	3305.18	0	16033.2	0	0	0	0	1182.7	0	0	0	0	0	1445.9	0	0
RW3	RoyalRoyce	White	5830.82	0	0	0	0	0	3529.32	0	0	0	0	2301.51	0	0	0	0	0	0	0	0	0	0	0	0	0

### Sheet: DevPeakAreaAverages
Genotype	Ripeness	Metabolite	Aveerage Normalized Peak Area
MaraDeBois	Overripe	aTerpineol	26276.1
MaraDeBois	Overripe	Linalool	766179
MaraDeBois	Overripe	Monoterpenes	792455
MaraDeBois	Overripe	Nerolidol	96878.1
MaraDeBois	Overripe	Sesquiterpenes	96878.1
MaraDeBois	Ripe	aTerpineol	13663.6
MaraDeBois	Ripe	Linalool	541126
MaraDeBois	Ripe	Monoterpenes	561401
MaraDeBois	Ripe	Nerolidol	49931
MaraDeBois	Ripe	Sesquiterpenes	49931
MaraDeBois	Ripe	yTerpineol-dihydro	6611.87
MaraDeBois	Underripe	aTerpineol	1330.3
MaraDeBois	Underripe	Linalool	46253.9
MaraDeBois	Underripe	Monoterpenes	49242.4
MaraDeBois	Underripe	transLinaloolOxide	1658.23
MaraDeBois	White	aTerpineol	152.787
MaraDeBois	White	Geraniol	242.434
MaraDeBois	White	Linalool	2837.46
MaraDeBois	White	Monoterpenes	44785.2
MaraDeBois	White	yTerpineol-dihydro	41552.5
RoyalRoyce	Green	AlloOcimene	19213.9
RoyalRoyce	Green	D-Limonene	1099.92
RoyalRoyce	Green	Geraniol	6365.28
RoyalRoyce	Green	Linalool	7269.71
RoyalRoyce	Green	Monoterpenes	39771.6
RoyalRoyce	Green	Myrtenol	5822.82
RoyalRoyce	Overripe	aFarnesene	5992.9
RoyalRoyce	Overripe	aGuaiene	13620.7
RoyalRoyce	Overripe	aTerpineol	34511
RoyalRoyce	Overripe	bSelinene	10836.1
RoyalRoyce	Overripe	Caryophyllene	3134.72
RoyalRoyce	Overripe	Linalool	625185
RoyalRoyce	Overripe	Monoterpenes	660669
RoyalRoyce	Overripe	Myrtenyl Acetate	491.615
RoyalRoyce	Overripe	Nerolidol	56151.6
RoyalRoyce	Overripe	PlinolD	481.492
RoyalRoyce	Overripe	Selinane	606.901
RoyalRoyce	Overripe	Sesquiterpenes	90342.9
RoyalRoyce	Overripe	1RMyrtenal	1227.46
RoyalRoyce	Ripe	AlloOcimene	1361.83
RoyalRoyce	Ripe	aTerpineol	39801.8
RoyalRoyce	Ripe	Carvomenthol	20658.7
RoyalRoyce	Ripe	cisLinaloolOxide	7954.53
RoyalRoyce	Ripe	Linalool	1.25551e+06
RoyalRoyce	Ripe	Monoterpenes	1.35578e+06
RoyalRoyce	Ripe	Nerolidol	85876.8
RoyalRoyce	Ripe	Sesquiterpenes	85876.8
RoyalRoyce	Ripe	transLinaloolOxide	27853.2
RoyalRoyce	Ripe	yTerpineol-dihydro	2638.02
RoyalRoyce	Underripe	AlloOcimene	4100.58
RoyalRoyce	Underripe	aTerpineol	22116.2
RoyalRoyce	Underripe	bPinene	195271
RoyalRoyce	Underripe	cisLinaloolOxide	42069
RoyalRoyce	Underripe	D-Limonene	305.288
RoyalRoyce	Underripe	Geraniol	5117.62
RoyalRoyce	Underripe	Linalool	869352
RoyalRoyce	Underripe	Monoterpenes	1.25707e+06
RoyalRoyce	Underripe	Myrtenyl Acetate	7319.51
RoyalRoyce	Underripe	Nerolidol	11450.5
RoyalRoyce	Underripe	PlinolD	4030.68
RoyalRoyce	Underripe	Sesquiterpenes	11450.5
RoyalRoyce	Underripe	transLinaloolOxide	97547.9
RoyalRoyce	Underripe	yTerpineol-dihydro	9840.05
RoyalRoyce	White	AlloOcimene	7694.18
RoyalRoyce	White	aTerpineol	394.235
RoyalRoyce	White	bPinene	4161.16
RoyalRoyce	White	cisLinaloolOxide	648.257
RoyalRoyce	White	Geraniol	1032.47
RoyalRoyce	White	Linalool	7989.75
RoyalRoyce	White	Monoterpenes	25733.8
RoyalRoyce	White	transLinaloolOxide	1101.73
RoyalRoyce	White	yTerpineol-dihydro	2712.07

### Sheet: DevTerpenesQuantRaw
Sample	Genotype	Ripeness	Linalool	Nerolidol	aPinene	(-)BPinene	aTerpineol	(-)Myrtenol	MyrtenylAcetate	1-(R )-Myrtenal
MAO1	MaraDeBois	Overripe	127.219	36.7841	0.0015	0.0018	13.1683	0.8506	0.0435	0.0778
MAO2	MaraDeBois	Overripe	124.783	18.9767	0.001	NA	16.8552	1.0368	0.0272	0.0308
MAO3	MaraDeBois	Overripe	146.65	61.6891	0.0014	0.001	15.9379	0.8836	0.0259	0.0501
MAO4	MaraDeBois	Overripe	128.757	55.2638	0.0011	0.0021	16.7754	1.3756	0.0567	0.0649
MAO5	MaraDeBois	Overripe	102.548	11.7949	6e-04	0.0013	14.7498	0.125	0.0407	0.1405
MAP1	MaraDeBois	Underripe	20.7575	0.1036	0.0018	5e-04	1.6777	0.0726	0.0038	0.0157
MAP2	MaraDeBois	Underripe	11.0606	0.1017	0.0012	6e-04	2.33	0.1003	0.0201	0.0047
MAP4	MaraDeBois	Underripe	83.8304	2.7212	5e-04	NA	3.4515	0.1562	NA	0.0113
MAR1	MaraDeBois	Ripe	149.072	32.7839	0.0013	0.001	14.8198	1.0438	0.0501	0.0697
MAR2	MaraDeBois	Ripe	176.88	57.6631	3e-04	NA	15.1638	0.4347	0.0291	0.0573
MAR3	MaraDeBois	Ripe	137.358	37.2413	0	NA	12.3855	0.6879	0.0181	0.0589
MAR4	MaraDeBois	Ripe	164.641	35.4563	0.002	0.0011	13.2877	0.8628	0.0282	0.0682
MAR5A	MaraDeBois	Ripe	183.987	13.1366	0.0017	8e-04	12.9413	NA	0.0123	0.0368
MAR5B	MaraDeBois	Ripe	145.578	10.8621	8e-04	8e-04	8.7378	0.5108	0.0177	0.0071
MAW1	MaraDeBois	White	3.3508	0.1012	5e-04	0.0025	1.7744	0.1928	0.0349	0.0142
MAW2	MaraDeBois	White	2.1311	0.0901	NA	NA	1.0085	0.5103	0.0226	0.0114
MAW3	MaraDeBois	White	4.4795	0.1098	4e-04	0.0026	1.8555	NA	0.0209	0.0137
MAW4A	MaraDeBois	White	2.1451	0.1023	5e-04	0.001	0.5715	0.2648	0.0151	0.022
MAW4B	MaraDeBois	White	2.0422	NA	6e-04	7e-04	0.7845	NA	0.0144	0.0215
MG2	MaraDeBois	Green	1.8596	0.1065	NA	0.0021	0.8982	0.6416	NA	0.0148
RG1	RoyalRoyce	Green	1.4959	0.0948	7e-04	NA	0.6131	3.0277	0.0388	0.0034
RG3	RoyalRoyce	Green	2.9274	0.1021	0.0013	NA	1.1361	3.4116	0.022	0.0122
RG4	RoyalRoyce	Green	2.0794	0.0548	0.0018	0.0022	0.8199	2.5147	0.0234	0.0332
RO1	RoyalRoyce	Overripe	17.5627	0.4329	1e-04	0.0014	2.0397	2.8987	0.3001	0.1415
RO2	RoyalRoyce	Overripe	168.649	4.4496	NA	7e-04	35.9349	NA	0.0334	0.0941
RO3	RoyalRoyce	Overripe	202.181	64.3513	1e-04	0.0011	29.078	0.6519	0.0601	0.0637
RR1A	RoyalRoyce	Ripe	393.893	74.9564	0.0015	0.0018	52.3567	0.4528	0.0164	0.0224
RR1B	RoyalRoyce	Ripe	271.298	62.0378	5e-04	NA	31.8911	0.9543	0.0521	0.0161
RR2A	RoyalRoyce	Ripe	333.34	91.627	0.0011	0.0012	32.3281	0.8016	NA	0.0383
RR2B	RoyalRoyce	Ripe	303.578	82.9976	7e-04	9e-04	31.9867	NA	0.0141	0.008
RR3A	RoyalRoyce	Ripe	171.11	10.3122	0.0017	8e-04	14.2782	0.9312	0.003	0.0031
RR3B	RoyalRoyce	Ripe	209.573	9.876	7e-04	0.0012	14.9988	0.5271	0.04	0.024
RR3C	RoyalRoyce	Ripe	183.86	10.0583	7e-04	6e-04	16.4135	0.1632	0.0311	0.017
RR4A	RoyalRoyce	Ripe	162.59	2.9217	8e-04	NA	15.954	0.0321	0.0253	0.0076
RR4B	RoyalRoyce	Ripe	168.392	2.6171	3e-04	9e-04	19.3125	NA	0.0099	0.0211
RU1A	RoyalRoyce	Underripe	32.8998	0.2515	1e-04	6e-04	2.5521	0.1918	0.0125	0.0012
RU1B	RoyalRoyce	Underripe	37.0558	0.5476	5e-04	NA	2.9869	1.7217	0.0023	0.0106
RU2A	RoyalRoyce	Underripe	128.742	4.6465	NA	NA	6.7683	NA	0.0102	0.0121
RU2B	RoyalRoyce	Underripe	133.195	5.5434	3e-04	NA	5.5788	0.3376	0.0059	0.005
RU3A	RoyalRoyce	Underripe	53.5597	0.1155	5e-04	NA	2.9364	NA	0.0255	0.0073
RU3B	RoyalRoyce	Underripe	52.0771	0.6241	6e-04	NA	3.2942	0.6058	0.0228	0.0048
RW1	RoyalRoyce	White	2.9326	0.1155	0.001	NA	1.1044	0.2439	0.0432	0.0171
RW2	RoyalRoyce	White	9.6465	0.104	9e-04	NA	1.8312	0.3816	0.0177	0.0095
RW3	RoyalRoyce	White	2.6063	0.1038	NA	0.0018	0.9043	7.5598	0.013	0.0156

### Sheet: DevTerpenesQuantNorm
Sample	Genotype	Ripeness	Linalool	Nerolidol	aPinene	(-)BPinene	aTerpineol	(-)Myrtenol	MyrtenylAcetate	1-(R )-Myrtenal
MAO1	MaraDeBois	Overripe	133.34	38.5538	0.00157217	0.0018866	13.8018	0.891523	0.0455928	0.081543
MAO2	MaraDeBois	Overripe	134.525	20.4582	0.00107807	NA	18.1711	1.11774	0.0293235	0.0332046
MAO3	MaraDeBois	Overripe	375.781	158.074	0.0035874	0.00256243	40.8397	2.26416	0.0663669	0.128378
MAO4	MaraDeBois	Overripe	116.882	50.1668	0.000998546	0.00190632	15.2282	1.24873	0.0514705	0.0589142
MAO5	MaraDeBois	Overripe	247.953	28.5191	0.00145075	0.0031433	35.6638	0.30224	0.0984093	0.339718
MAP1	MaraDeBois	Underripe	169.036	0.843653	0.0146581	0.00407169	13.6621	0.591209	0.0309448	0.127851
MAP2	MaraDeBois	Underripe	110.837	1.01913	0.0120251	0.00601255	23.3487	1.0051	0.201421	0.0470983
MAP4	MaraDeBois	Underripe	1039.73	33.7503	0.00620137	NA	42.808	1.93731	NA	0.140151
MAR1	MaraDeBois	Ripe	304.975	67.0699	0.00265956	0.00204582	30.3186	2.13543	0.102496	0.142594
MAR2	MaraDeBois	Ripe	563.628	183.744	0.000955953	NA	48.3196	1.38518	0.0927275	0.182587
MAR3	MaraDeBois	Ripe	1004.91	272.456	0	NA	90.6118	5.03265	0.132419	0.43091
MAR4	MaraDeBois	Ripe	399.842	86.1082	0.00485714	0.00267143	32.2701	2.09537	0.0684857	0.165629
MAR5A	MaraDeBois	Ripe	442.501	31.5945	0.00408862	0.00192406	31.1248	NA	0.0295824	0.0885066
MAR5B	MaraDeBois	Ripe	187.735	14.0076	0.00103167	0.00103167	11.2681	0.658719	0.0228256	0.00915604
MAW1	MaraDeBois	White	15.8572	0.478916	0.00236619	0.0118309	8.39712	0.912401	0.16516	0.0671997
MAW2	MaraDeBois	White	3.37855	0.142841	NA	NA	1.59883	0.809007	0.0358291	0.0180731
MAW3	MaraDeBois	White	2.91881	0.0715448	0.000260637	0.00169414	1.20903	NA	0.0136183	0.00892681
MAW4A	MaraDeBois	White	4.5849	0.218654	0.00106869	0.00213738	1.22152	0.565979	0.0322745	0.0470225
MAW4B	MaraDeBois	White	7.98207	NA	0.00234514	0.00273599	3.06627	NA	0.0562833	0.0840341
MG2	MaraDeBois	Green	0.681999	0.0390583	NA	0.000770164	0.32941	0.235304	NA	0.00542782
RG1	RoyalRoyce	Green	1.36294	0.0863742	0.000637784	NA	0.558608	2.7586	0.0353514	0.00309781
RG3	RoyalRoyce	Green	5.03583	0.175637	0.00223631	NA	1.95437	5.86877	0.0378453	0.0209869
RG4	RoyalRoyce	Green	2.98807	0.078747	0.00258658	0.00316138	1.17819	3.6136	0.0336255	0.047708
RO1	RoyalRoyce	Overripe	166.575	4.10588	0.000948459	0.0132784	19.3457	27.493	2.84632	1.34207
RO2	RoyalRoyce	Overripe	676.277	17.8428	NA	0.00280698	144.098	NA	0.133933	0.377338
RO3	RoyalRoyce	Overripe	229.759	73.1289	0.00011364	0.00125004	33.0443	0.74082	0.0682977	0.0723888
RR1A	RoyalRoyce	Ripe	2221.48	422.74	0.00845971	0.0101517	295.282	2.5537	0.0924928	0.126332
RR1B	RoyalRoyce	Ripe	2777.29	635.083	0.00511852	NA	326.47	9.7692	0.53335	0.164816
RR2A	RoyalRoyce	Ripe	1537.98	422.752	0.00507522	0.0055366	149.156	3.69845	NA	0.17671
RR2B	RoyalRoyce	Ripe	2444.04	668.197	0.00563556	0.00724572	257.518	NA	0.113516	0.0644064
RR3A	RoyalRoyce	Ripe	1228.47	74.0359	0.0122051	0.00574356	102.51	6.6855	0.0215383	0.0222563
RR3B	RoyalRoyce	Ripe	1228.89	57.9107	0.00410464	0.00703653	87.9496	3.0908	0.234551	0.140731
RR3C	RoyalRoyce	Ripe	691.953	37.8542	0.00263444	0.00225809	61.7719	0.6142	0.117044	0.0639792
RR4A	RoyalRoyce	Ripe	1626.12	29.2208	0.00800104	NA	159.561	0.321042	0.253033	0.0760099
RR4B	RoyalRoyce	Ripe	5293.56	82.2708	0.00943076	0.0282923	607.105	NA	0.311215	0.663297
RU1A	RoyalRoyce	Underripe	83.9316	0.641609	0.000255113	0.00153068	6.51073	0.489306	0.0318891	0.00306135
RU1B	RoyalRoyce	Underripe	178.004	2.6305	0.00240184	NA	14.3481	8.2705	0.0110485	0.050919
RU2A	RoyalRoyce	Underripe	701.172	25.3064	NA	NA	36.8625	NA	0.0555527	0.0659008
RU2B	RoyalRoyce	Underripe	926.167	38.5457	0.00208603	NA	38.7919	2.34748	0.0410253	0.0347672
RU3A	RoyalRoyce	Underripe	404.919	0.873196	0.00378007	NA	22.1996	NA	0.192784	0.055189
RU3B	RoyalRoyce	Underripe	503.241	6.03092	0.00579803	NA	31.8331	5.85408	0.220325	0.0463842
RW1	RoyalRoyce	White	18.5341	0.729962	0.00632002	NA	6.97983	1.54145	0.273025	0.108072
RW2	RoyalRoyce	White	18.3978	0.198348	0.00171648	NA	3.49246	0.727786	0.0337574	0.0181184
RW3	RoyalRoyce	White	2.44876	0.0975257	NA	0.0016912	0.849639	7.10284	0.0122142	0.014657

### Sheet: DevTerpenesQuantAve
Genotype	Ripeness	Linalool	Nerolidol	aPinene	(-)BPinene	aTerpineol	(-)Myrtenol	MyrtenylAcetate	1-(R )-Myrtenal
MaraDeBois	Overripe	201.696	59.1544	0.00173739	0.00237466	24.7409	1.16488	0.0582326	0.128351
MaraDeBois	Underripe	439.867	11.871	0.0109615	0.00504212	26.6063	1.17787	0.116183	0.105033
MaraDeBois	Ripe	483.931	109.163	0.00226549	0.00191824	40.6522	2.26147	0.0747559	0.169897
MaraDeBois	White	6.94431	0.227989	0.00151016	0.00459961	3.09855	0.762463	0.060633	0.0450512
MaraDeBois	Green	0.681999	0.0390583	NA	0.000770164	0.32941	0.235304	NA	0.00542782
RoyalRoyce	Green	3.12895	0.113586	0.00182023	0.00316138	1.23039	4.08032	0.0356074	0.0239309
RoyalRoyce	Overripe	357.537	31.6925	0.000531049	0.00577848	65.496	14.1169	1.01619	0.597265
RoyalRoyce	Ripe	2116.64	270.007	0.00674055	0.00946635	227.48	3.81899	0.209593	0.166504
RoyalRoyce	Underripe	466.239	12.3381	0.00286422	0.00153068	25.091	4.24034	0.0921041	0.0427036
RoyalRoyce	White	13.1269	0.341945	0.00401825	0.0016912	3.77397	3.12403	0.106332	0.0469492

### Sheet: DevBerryWeights
Sample	Genotype	Ripeness	DryWeight	AdjustedyDec	ng.undec.measured.ng.undec.expected	Final.Vial.Volume
MAO1	MaraDeBois	Overripe	0.402	699112	0.0766074	5.5
MAO2	MaraDeBois	Overripe	0.322388	618867	0.0695114	5
MAO3	MaraDeBois	Overripe	0.274	1.23331e+06	0.140421	5
MAO4	MaraDeBois	Overripe	0.325421	629925	0.0656461	4.5
MAO5	MaraDeBois	Overripe	0.0726667	1.197e+06	0.117135	1.5
MAP1	MaraDeBois	Underripe	0.071	1.76495e+06	0.165194	3.5
MAP2	MaraDeBois	Underripe	0.021	1.11447e+06	0.10522	2
MAP4	MaraDeBois	Underripe	0.017	1.59667e+06	0.140564	1.5
MAR1	MaraDeBois	Ripe	0.221	1.04984e+06	0.113032	4
MAR2	MaraDeBois	Ripe	0.160231	1.15913e+06	0.127644	4
MAR3	MaraDeBois	Ripe	0.055	1.63767e+06	0.160951	2.5
MAR4	MaraDeBois	Ripe	0.188	1057581	0.114143	4
MAR5A	MaraDeBois	Ripe	0.0667692	683444	0.0642339	2.5
MAR5B	MaraDeBois	Ripe	0.039	738754	0.0502937	1
MAW1	MaraDeBois	White	0.03	1.69922e+06	0.141971	1
MAW2	MaraDeBois	White	0.114385	365416	0.0402979	4.5
MAW3	MaraDeBois	White	0.047	513546	0.0306248	1
MAW4A	MaraDeBois	White	0.1295	534237	0.0615092	4.5
MAW4B	MaraDeBois	White	0.121	1.15331e+06	0.118234	4
MG2	MaraDeBois	Green	0.05	207721	0.0183372	1
RG1	RoyalRoyce	Green	0.0715455	792846	0.0651865	1
RG3	RoyalRoyce	Green	0.138	905398	0.0949573	2.5
RG4	RoyalRoyce	Green	0.266	709210	0.0764478	5
RO1	RoyalRoyce	Overripe	0.0352857	1.02169e+06	0.111557	3
RO2	RoyalRoyce	Overripe	0.137727	979629	0.110456	5
RO3	RoyalRoyce	Overripe	0.355	676163	0.0806845	5
RR1A	RoyalRoyce	Ripe	0.214	1.82834e+06	0.201153	6
RR1B	RoyalRoyce	Ripe	0.0520909	2.1204e+06	0.213303	2.5
RR2A	RoyalRoyce	Ripe	0.154286	1283301	0.14237	5
RR2B	RoyalRoyce	Ripe	0.113	2.03495e+06	0.227435	4
RR3A	RoyalRoyce	Ripe	0.082	1.14264e+06	0.130826	4.5
RR3B	RoyalRoyce	Ripe	0.0996216	1.52611e+06	0.166903	3.5
RR3C	RoyalRoyce	Ripe	0.157146	1.57206e+06	0.168976	3.5
RR4A	RoyalRoyce	Ripe	0.0625385	1384196	0.156367	4
RR4B	RoyalRoyce	Ripe	0.02	2.03628e+06	0.209572	3
RU1A	RoyalRoyce	Underripe	0.153	685161	0.0780645	5
RU1B	RoyalRoyce	Underripe	0.093	1.29413e+06	0.127641	3.5
RU2A	RoyalRoyce	Underripe	0.254667	2529732	0.277401	5
RU2B	RoyalRoyce	Underripe	0.259	2.81856e+06	0.327444	5.5
RU3A	RoyalRoyce	Underripe	0.09275	1.15313e+06	0.127491	5.5
RU3B	RoyalRoyce	Underripe	0.069	1.52495e+06	0.148172	4.5
RW1	RoyalRoyce	White	0.0616667	964735	0.0974336	4
RW2	RoyalRoyce	White	0.122	506503	0.0581695	4
RW3	RoyalRoyce	White	0.096	356877	0.0360789	2.5
